# Identification of insecticidal double-stranded RNAs targeting proteasome subunits in the hop flea beetle *Psylliodes attenuata* using dsRIP

**DOI:** 10.64898/2026.10.23.759960

**Authors:** Doga Cedden, Gözde Güney, Paul Plathner, Michael Rostás, Stefan Scholten, Christina Krönauer

**Affiliations:** Institute for Insect Biotechnology, Justus Liebig University, Heinrich-Buff-Ring 26–32, 35392 Giessen, Germany; Branch Bioresources, Fraunhofer Institute for Molecular Biology and Applied Ecology IME, Ohlebergsweg 12, 35392 Giessen, Germany; Department of Evolutionary Developmental Genetics, Göttingen Center for Molecular Biosciences, University of Göttingen, Johann-Friedrich-Blumenbach Institute, Justus-von-Liebig-Weg 11, 37077 Göttingen, Germany; Department of Animal Physiology, Zoological Institute and Museum, University of Greifswald, Felix-Hausdorff-Straße 1, 17489 Greifswald, Germany; Division of Agricultural Entomology, Department of Crop Sciences, Georg August University of Göttingen, Grisebachstraße 6, 37077 Göttingen, Germany; Division of Crop Plant Genetics, Department of Crop Sciences, University of Göttingen, Von-Siebold-Straße 8, 37075 Göttingen, Germany; Hop Research Center Huell, Institute for Crop Science and Plant Breeding, Bavarian State Research Center for Agriculture, Hüll 5 1/3, 85283 Wolnzach, Germany

**Keywords:** *Psylliodes attenuata*, RNA interference, double-stranded RNA, proteasome, siRNA, dsRIP

## Abstract

The hop flea beetle, *Psylliodes attenuata*, is a major pest of hop (*Humulus lupulus*), an important crop for the brewing industry. Restrictions on chemical insecticides and insecticide resistance create a need for alternative control strategies. As an alternative, RNA interference (RNAi)-based pest control uses double-stranded RNA (dsRNA) to silence essential pest genes, resulting in insecticidal effects. In this study, we aimed to establish *P. attenuata* as an RNAi-based pest control target. We generated a transcriptome assembly using a public RNA sequencing dataset and used the dsRIP web platform to identify essential gene targets and design effective dsRNAs. Three dsRNAs targeting proteasome subunits were tested in feeding bioassays by applying them to hop leaf disks. The treatments caused significant mortality of up to 64% and feeding inhibition of up to 45%. Sequencing of small RNAs associated with the RNA-induced silencing complex identified predominantly 21-nucleotide small interfering RNAs produced from the orally delivered dsRNAs, supporting activation of the RNAi pathway. Additional RNA sequencing of adults enabled assembly of a higher-quality transcriptome with 89% BUSCO completeness for future RNAi studies. Overall, the feeding bioassays and molecular resources establish *P. attenuata* as a promising target for RNAi-based pest control and demonstrate the usefulness of dsRIP for RNAi research in insects previously unstudied at the molecular level.

**Graphical abstract:** 

- dsRIP identifies insecticidal proteasome subunit targets in the hop flea beetle.
- Oral dsRNA delivery causes 64% mortality and reduces feeding by up to 45%.
- Ingested dsRNA yields predominantly 21-nt siRNAs associated with RISC.
- A new hop flea beetle transcriptome has 89% BUSCO completeness.
