## Supporting File 1 for "Identification of insecticidal double-stranded RNAs targeting proteasome subunits in the hop flea beetle *Psylliodes attenuata* using dsRIP"

### Sheet: dsRIP_all_targets
Annotation	Tribolium Gene ID	P attenuata Gene ID (transcriptome from public data)	Number of transfers to other species	GO	KEGG	Have_Paralogs
26S proteasome non-ATPase regulatory subunit 6-like Protein	TC006375	Pa2092_c0_g1	5	GO_0005654	K_03050	FALSE
Ras opposite	TC011120	Pa1585_c0_g1	4	GO_0044822	K_04721	TRUE
Polyadenylate-binding protein-like Protein	TC005185	Pa303_c1_g1	4	GO_0005840	K_03015	FALSE
Ras opposite	TC011120	Pa2499_c0_g1	4	GO_0044822	K_04721	TRUE
Proteasome subunit beta type-4-like Protein	TC008617	Pa29458_c0_g1	4	GO_0005654	K_03050	FALSE
Heat shock 70 kDa protein cognate 3-like Protein	TC004425	Pa2001_c1_g1	3	GO_0009792	K_03060	TRUE
26S protease regulatory subunit 8-like Protein	TC006492	Pa4380_c0_g1	3	GO_0009792	K_03050	TRUE
26S protease regulatory subunit 8-like Protein	TC006492	Pa37195_c0_g1	3	GO_0009792	K_03050	TRUE
40S ribosomal protein S3a-like Protein	TC015539	Pa71_c0_g1	3		K_03010	FALSE
26S protease regulatory subunit 4-like Protein	TC009675	Pa38955_c0_g1	3	GO_0044822	K_03050	FALSE
Signal recognition particle 54 kDa protein-like Protein	TC002574	Pa3534_c0_g1	3	GO_0006614	K_03060	FALSE
Proteasome subunit beta type-1-like Protein	TC000069	Pa6256_c0_g1	3	GO_0005654	K_03050	FALSE
Clathrin heavy chain-like Protein	TC015014	Pa1925_c0_g1	3	GO_0009792	K_04721	TRUE
Clathrin heavy chain-like Protein	TC015014	Pa798_c0_g1	3	GO_0009792	K_04721	TRUE
Heat shock 70 kDa protein cognate 3-like Protein	TC004425	Pa2001_c0_g1	3	GO_0009792	K_03060	TRUE
26S protease regulatory subunit 8-like Protein	TC010321	Pa3603_c0_g1	3	GO_0009792	K_03050	FALSE
Dynamin-like Protein	TC011058	Pa13287_c0_g1	3	GO_0009792	K_04721	FALSE
Pre-mRNA-splicing factor SYF1	TC031132	Pa9477_c0_g1	2	GO:0005654	K_03040	TRUE
60S ribosomal protein L7a-like Protein	TC011182	Pa3743_c0_g1	2	GO_0009792	K_03010	FALSE
60S ribosomal protein L10a-2-like Protein	TC007324	Pa1207_c0_g1	2	GO_0009792	K_03010	TRUE
Pre-mRNA-splicing factor SYF1	TC031132	Pa808_c0_g1	2	GO:0005654	K_03040	TRUE
RNA polymerase II, I and III subunit E	TC010003	Pa2679_c0_g1	2	GO_0009792	K_04623	FALSE
60S ribosomal protein L10a-2-like Protein	TC007324	Pa14620_c0_g1	2	GO_0009792	K_03010	TRUE
60S ribosomal protein L11-like Protein	TC005792	Pa32924_c0_g1	2	GO_0009792	K_03010	TRUE
60S ribosomal protein L10a-2-like Protein	TC007324	Pa31205_c0_g1	2	GO_0009792	K_03010	TRUE
Glycine--tRNA ligase-like Protein	TC013782	Pa2197_c0_g1	2	GO_0009792	K_00970	FALSE
Proteasome subunit alpha type-6-like Protein	TC000614	Pa6741_c0_g1	2	GO_0005654	K_03050	FALSE
26S proteasome non-ATPase regulatory subunit 8-like Protein	TC007891	Pa5353_c0_g1	2		K_03050	FALSE
Tubulin beta-3 chain	TC034766	Pa1086_c0_g3	2	GO:0009792	K_04145	FALSE
60S ribosomal protein L11-like Protein	TC005792	Pa30602_c0_g1	2	GO_0009792	K_03010	TRUE
Proteasome subunit beta type-3-like Protein	TC015205	Pa2294_c0_g1	2	GO_0005654	K_03050	FALSE
ATP-dependent RNA helicase WM6-like Protein	TC014413	Pa115_c0_g1	2	GO_0009792	K_03040	FALSE
60S ribosomal protein L11-like Protein	TC005792	Pa6071_c0_g1	2	GO_0009792	K_03010	TRUE
Proteasome subunit alpha type-2-like Protein	TC004868	Pa39140_c0_g1	1	GO_0009792	K_03050	FALSE
Exportin-2-like Protein	TC015935	Pa921_c0_g1	1	GO_0009506	K_03013	FALSE
ATP synthase subunit beta%2C mitochondrial-like Protein	TC015322	Pa2386_c0_g1	1	GO_0009792	K_04714	FALSE
60S ribosomal protein L18a-like Protein	TC004468	Pa843_c0_g1	1	GO_0009792	K_03010	FALSE
60S ribosomal protein L4-like Protein	TC013168	Pa852_c0_g1	1	GO_0009792	K_03010	TRUE
60S ribosomal protein L4-like Protein	TC013168	Pa36964_c0_g1	1	GO_0009792	K_03010	TRUE
60S ribosomal protein L6-like Protein	TC030666	Pa1221_c0_g1	1	GO_0006614	K_03010	TRUE
60S ribosomal protein L4-like Protein	TC013168	Pa3064_c0_g1	1	GO_0009792	K_03010	TRUE
40S ribosomal protein SA-like Protein	TC006550	Pa8398_c0_g1	1	GO_0006614	K_03010	TRUE
40S ribosomal protein SA-like Protein	TC006550	Pa35178_c0_g1	1	GO_0006614	K_03010	TRUE
60S ribosomal protein L4-like Protein	TC013168	Pa9561_c0_g1	1	GO_0009792	K_03010	TRUE
Syntaxin-7-like Protein	TC032389	Pa24303_c0_g1	1		K_04145	FALSE
60S ribosomal protein L6-like Protein	TC030666	Pa6358_c0_g1	1	GO_0006614	K_03010	TRUE
cactus	TC002003	Pa1280_c0_g1	1		K_04623	FALSE
V-type proton ATPase subunit H-like Protein	TC006281	Pa114_c0_g1	1		K_04721	FALSE
Soluble NSF attachment protein-like Protein	TC013571	Pa3448_c0_g1	1	GO_0009506	K_04721	FALSE
Protein transport protein Sec61 subunit alpha isoform 2-like Protein	TC010557	Pa8089_c0_g1	1	GO_0006614	K_04145	TRUE
Protein transport protein Sec61 subunit alpha isoform 2-like Protein	TC010557	Pa9626_c0_g1	1	GO_0006614	K_04145	TRUE
Transcription initiation factor IIB-like Protein	TC010900	Pa28895_c0_g1	1	GO_0009792	K_03022	FALSE
Signal peptidase complex catalytic subunit SEC11C-like Protein	TC000179	Pa29216_c0_g1	1		K_03060	FALSE
Serine/threonine-protein phosphatase alpha-1 isoform-like Protein	TC015321	Pa1875_c0_g1	1	GO_0009792	K_03015	FALSE
40S ribosomal protein S9-like Protein	TC006782	Pa28748_c0_g1	1	GO_0009792	K_03010	FALSE
U1 small nuclear ribonucleoprotein 70 kDa-like Protein	TC002933	Pa203_c0_g1	1	GO_0003729	K_03040	FALSE
Proteasome subunit beta type-5-like Protein (Commercialized product)	TC030625	Pa30686_c0_g1	1		K_03050	FALSE
60S acidic ribosomal protein P0-like Protein	TC016306	Pa38983_c0_g1	1	GO_0006614	K_03010	FALSE
40S ribosomal protein S11-like Protein	TC009438	Pa33726_c0_g1	1	GO_0006614	K_03010	FALSE
60S ribosomal protein L19-like Protein	TC014362	Pa3146_c0_g1	1	GO_0009792	K_03010	TRUE
60S ribosomal protein L19-like Protein	TC014362	Pa32744_c0_g1	1	GO_0009792	K_03010	TRUE
Protein will die slowly-like Protein	TC001100	Pa21553_c0_g1	0	GO_0005654	K_03040	TRUE
60S ribosomal protein L23-like Protein	TC009485	Pa1536_c0_g1	0	GO_0009792	K_03010	TRUE
60S ribosomal protein L23-like Protein	TC009485	Pa10616_c0_g1	0	GO_0009792	K_03010	TRUE
60S acidic ribosomal protein P2-like Protein	TC015013	Pa29960_c0_g1	0	GO_0006614	K_03010	TRUE
Protein will die slowly-like Protein	TC001100	Pa1031_c0_g2	0	GO_0005654	K_03040	TRUE
60S ribosomal protein L23-like Protein	TC009485	Pa30734_c0_g1	0	GO_0009792	K_03010	TRUE
60S acidic ribosomal protein P2-like Protein	TC015013	Pa38965_c0_g1	0	GO_0006614	K_03010	TRUE
Actin-5C-like Protein	TC006296	Pa28812_c0_g1	0	GO_0009792	K_04714	TRUE
NADH dehydrogenase [ubiquinone] flavoprotein 1%2C mitochondrial-like Protein	TC014119	Pa5112_c0_g1	0		K_04714	FALSE
DNA-directed RNA polymerase III subunit RPC2-like Protein	TC014075	Pa35167_c0_g2	0	GO_0003729	K_04623	TRUE
Serine--tRNA ligase%2C cytoplasmic-like Protein	TC009786	Pa9080_c0_g1	0	GO_0009792	K_00970	FALSE
hypothetical protein	TC012859	Pa36106_c0_g1	0		K_04714	FALSE
ATP synthase%2C H%2B transporting%2C mitochondrial F0 complex%2C subunit F2	TC005628	Pa37516_c0_g1	0		K_04714	TRUE
ATP synthase%2C H%2B transporting%2C mitochondrial F0 complex%2C subunit F2	TC005628	Pa1297_c0_g1	0		K_04714	TRUE
60S ribosomal protein L35a-like Protein	TC002098	Pa39720_c0_g1	0	GO_0006614	K_03010	TRUE
60S ribosomal protein L35a-like Protein	TC002098	Pa31005_c0_g1	0	GO_0006614	K_03010	TRUE
60S ribosomal protein L35a-like Protein	TC002098	Pa1136_c0_g1	0	GO_0006614	K_03010	TRUE
DNA excision repair protein haywire-like Protein	TC003167	Pa2533_c0_g1	0		K_03022	FALSE
hypothetical protein	TC002881	Pa2668_c0_g1	0		K_03013	FALSE
Puff-specific protein Bx42-like Protein	TC004979	Pa3571_c0_g1	0	GO_0044822	K_03040	FALSE
Transportin-3-like Protein	TC007765	Pa1325_c0_g1	0		K_03013	FALSE
Splicing factor 3B subunit 2-like Protein	TC008829	Pa62_c0_g1	0	GO_0044822	K_03040	FALSE
Asparagine--tRNA ligase%2C cytoplasmic-like Protein	TC011193	Pa39069_c0_g1	0		K_00970	FALSE
DNA-directed RNA polymerase III subunit RPC2-like Protein	TC014075	Pa2707_c0_g1	0	GO_0003729	K_04623	TRUE
Ribosome maturation protein SBDS-like Protein	TC011782	Pa29449_c0_g1	0	GO_0044822	K_03008	FALSE
Transcription initiation factor TFIID subunit 2-like Protein	TC011774	Pa4163_c0_g1	0		K_03022	FALSE
NADH dehydrogenase [ubiquinone] 1 alpha subcomplex subunit 9%2C mitochondrial-like Protein	TC007967	Pa1986_c0_g1	0	GO_0005654	K_04714	FALSE
NADH dehydrogenase %28ubiquinone%29 flavoprotein 2	TC003690	Pa3964_c0_g1	0	GO_0009792	K_04714	FALSE
Leucine--tRNA ligase%2C cytoplasmic-like Protein	TC008372	Pa8766_c0_g1	0	GO_0009506	K_00970	FALSE
Nuclear pore complex protein Nup205-like Protein	TC003479	Pa1548_c0_g1	0		K_03013	FALSE
Proteasome subunit alpha type-1-like Protein	TC000258	Pa4162_c0_g1	0	GO_0009506	K_03050	FALSE
Nuclear pore complex protein Nup160 homolog-like Protein	TC011717	Pa4666_c0_g2	0		K_03013	FALSE
Pre-mRNA-splicing factor ISY1 homolog-like Protein	TC012663	Pa21973_c0_g1	0	GO_0044822	K_03040	FALSE
Exportin-1-like Protein	TC012162	Pa9222_c0_g1	0	GO_0009506	K_03008	FALSE
V-type proton ATPase subunit C-like Protein	TC009631	Pa1790_c0_g1	0		K_04721	FALSE
Cytochrome b-c1 complex subunit 7-like Protein	TC009966	Pa30293_c0_g1	0		K_04714	FALSE
Histidine--tRNA ligase%2C cytoplasmic-like Protein	TC008324	Pa740_c0_g1	0	GO_0002119	K_00970	TRUE
26S protease regulatory subunit 8-like Protein	TC011620	Pa20246_c0_g1	0		K_03050	FALSE
General transcription factor IIH subunit 4-like Protein	TC015892	Pa32742_c0_g1	0		K_03022	FALSE
Nuclear pore complex protein Nup93-like Protein	TC013667	Pa3073_c0_g1	0		K_03013	FALSE
mRNA-capping enzyme-like Protein	TC013414	Pa8446_c0_g1	0		K_03015	FALSE
26S proteasome non-ATPase regulatory subunit 14-like Protein	TC005869	Pa2620_c0_g1	0	GO_0009792	K_03050	FALSE
Nuclear pore complex protein Nup107-like Protein	TC011645	Pa3751_c0_g1	0		K_03013	FALSE
ATP-dependent RNA helicase abstrakt-like Protein	TC014753	Pa3085_c0_g1	0	GO_0044822	K_03040	FALSE
Probable asparagine--tRNA ligase%2C mitochondrial-like Protein	TC007211	Pa29658_c0_g1	0		K_00970	FALSE
Actin-87E-like Protein	TC012175	Pa2884_c0_g1	0	GO_0005730	K_04714	FALSE
U3 small nucleolar ribonucleoprotein protein IMP3-like Protein	TC016093	Pa31251_c0_g1	0	GO_0003735	K_03008	FALSE
Cytochrome c oxidase assembly protein COX15 homolog-like Protein	TC000219	Pa24101_c0_g1	0		K_04714	FALSE
RNA-binding protein 28-like Protein	TC007421	Pa2936_c0_g1	0	GO_0003729	K_03008	FALSE
Translocation protein SEC63 homolog-like Protein	TC014647	Pa21837_c0_g1	0	GO_0006614	K_03060	FALSE
Splicing factor 3A subunit 2-like Protein	TC007585	Pa1856_c0_g1	0	GO_0044822	K_03040	FALSE
U4/U6 small nuclear ribonucleoprotein Prp31-like Protein	TC010639	Pa10547_c0_g1	0	GO_0044822	K_03040	FALSE
Pre-mRNA-splicing factor RBM22-like Protein	TC006411	Pa897_c0_g1	0	GO_0003729	K_03040	FALSE
39S ribosomal protein L4%2C mitochondrial-like Protein	TC011518	Pa1730_c0_g1	0	GO_0003735	K_03010	FALSE
Splicing factor 3A subunit 1-like Protein	TC004839	Pa2501_c0_g2	0	GO_0003729	K_03040	FALSE
U1 small nuclear ribonucleoprotein C-like Protein	TC000509	Pa3889_c0_g1	0	GO_0009792	K_03040	FALSE
39S ribosomal protein L35%2C mitochondrial-like Protein	TC011762	Pa5880_c0_g1	0	GO_0003735	K_03010	FALSE
Nucleolar protein 56-like Protein	TC012306	Pa385_c0_g1	0	GO_0003729	K_03008	FALSE
Probable ribosome production factor 1-like Protein	TC012561	Pa7879_c0_g1	0	GO_0044822	K_03008	FALSE
Elongation factor 2-like Protein	TC006019	Pa1943_c0_g1	0	GO_0044822	K_03040	FALSE
V-type proton ATPase subunit D 1-like Protein	TC007903	Pa33440_c0_g1	0	GO_0009792	K_04721	FALSE
Proteasome subunit alpha type-3-like Protein	TC008015	Pa4532_c0_g1	0	GO_0003729	K_03050	FALSE
Splicing factor 3B subunit 3-like Protein	TC010322	Pa1600_c0_g1	0	GO_0005654	K_03040	FALSE
Splicing factor 3B subunit 4-like Protein	TC003731	Pa39745_c0_g1	0	GO_0009792	K_03040	FALSE
Proteasome subunit alpha type-5-like Protein	TC010442	Pa35349_c0_g1	0		K_03050	FALSE
thioredoxin-like 4A	TC007987	Pa38169_c0_g1	0	GO_0005654	K_03040	FALSE
Pre-mRNA-splicing factor 38A-like Protein	TC009710	Pa3315_c0_g1	0	GO_0044822	K_03040	FALSE
V-type proton ATPase subunit d 1-like Protein	TC013357	Pa1309_c0_g1	0	GO_0009506	K_04721	FALSE
Signal recognition particle receptor subunit alpha homolog-like Protein	TC007993	Pa32814_c0_g1	0	GO_0006614	K_03060	FALSE
WD repeat-containing protein 82-like Protein	TC014755	Pa312_c0_g1	0		K_03015	TRUE
Transcription initiation factor TFIID subunit 4-like Protein	TC000268	Pa2601_c0_g1	0	GO_0005730	K_03022	FALSE
WD repeat-containing protein 82-like Protein	TC014755	Pa2068_c0_g1	0		K_03015	TRUE
Putative RNA exonuclease NEF-sp-like Protein	TC003027	Pa5719_c0_g1	0	GO_0005654	K_03008	FALSE
Tyrosine--tRNA ligase%2C cytoplasmic-like Protein	TC013181	Pa37006_c0_g1	0	GO_0003729	K_00970	TRUE
Tyrosine--tRNA ligase%2C cytoplasmic-like Protein	TC013181	Pa4443_c0_g1	0	GO_0003729	K_00970	TRUE
hypothetical protein	TC011952	Pa15687_c0_g2	0	GO_0005730	K_04623	FALSE
U4/U6 small nuclear ribonucleoprotein Prp3-like Protein	TC000245	Pa4007_c0_g1	0	GO_0044822	K_03040	FALSE
26S proteasome non-ATPase regulatory subunit 13-like Protein	TC015728	Pa5906_c0_g1	0	GO_0005654	K_03050	FALSE
Cytoplasmic dynein 1 light intermediate chain 2-like Protein	TC013201	Pa714_c0_g1	0	GO_0044822	K_04145	FALSE
Histidine--tRNA ligase%2C cytoplasmic-like Protein	TC008324	Pa39287_c0_g1	0	GO_0002119	K_00970	TRUE
40S ribosomal protein S12-like Protein	TC009260	Pa5788_c0_g1	0	GO_0006614	K_03010	TRUE
40S ribosomal protein S12-like Protein	TC009260	Pa14157_c0_g2	0	GO_0006614	K_03010	TRUE
pre-mRNA 3' end processing protein WDR33-like Protein	TC013939	Pa315_c0_g1	0	GO_0044822	K_03015	FALSE
oligomycin sensitivity-conferring protein	TC000462	Pa2897_c0_g1	0		K_04714	FALSE
DNA-directed RNA polymerase II 16 kDa polypeptide-like Protein	TC030678	Pa1019_c0_g2	0	GO_0005730	K_03020	FALSE
Cleavage and polyadenylation specificity factor subunit 5-like Protein	TC010485	Pa32069_c0_g1	0	GO_0003729	K_03015	FALSE
Small nuclear ribonucleoprotein-associated protein B-like Protein	TC030631	Pa31308_c0_g1	0	GO_0009792	K_03040	FALSE
cannonball	TC013143	Pa4315_c0_g1	0	GO_0005730	K_03022	FALSE
Protein crooked neck-like Protein	TC004395	Pa18002_c0_g1	0	GO_0044822	K_03040	FALSE
60S ribosomal protein L22-like Protein	TC015654	Pa10010_c0_g1	0	GO_0006614	K_03010	TRUE
60S ribosomal protein L22-like Protein	TC015654	Pa39595_c0_g1	0	GO_0006614	K_03010	TRUE
Signal recognition particle 19 kDa protein-like Protein	TC000621	Pa38081_c0_g1	0	GO_0006614	K_03060	FALSE
DNA-directed RNA polymerase II subunit RPB3-like Protein	TC010438	Pa35025_c0_g1	0	GO_0005730	K_03020	FALSE
Cleavage stimulation factor subunit 2-like Protein	TC004378	Pa15_c0_g1	0	GO_0003729	K_03015	FALSE
U1 small nuclear ribonucleoprotein A-like Protein	TC003016	Pa1576_c0_g1	0	GO_0003729	K_03040	FALSE
Transcription initiation factor TFIID subunit 9-like Protein	TC004292	Pa3242_c0_g1	0		K_03022	FALSE
General transcription factor IIE subunit 1-like Protein	TC013870	Pa37347_c0_g1	0		K_03022	FALSE
hypothetical protein	TC012727	Pa1767_c0_g1	0	GO_0044822	K_03040	FALSE
Signal peptidase complex subunit 2-like Protein	TC013119	Pa4752_c0_g1	0		K_03060	FALSE
26S protease regulatory subunit 4-like Protein	TC010100	Pa1356_c0_g2	0	GO_0044822	K_03050	TRUE
60S ribosomal protein L27-like Protein	TC001671	Pa36392_c0_g1	0	GO_0006614	K_03010	TRUE
40S ribosomal protein S4-like Protein	TC013431	Pa7044_c0_g1	0	GO_0006614	K_03010	FALSE
60S ribosomal protein L19-like Protein	TC004131	Pa37436_c0_g1	0		K_03010	FALSE
40S ribosomal protein S7-like Protein	TC009214	Pa2022_c0_g1	0	GO_0006614	K_03010	TRUE
40S ribosomal protein S7-like Protein	TC009214	Pa5481_c0_g2	0	GO_0006614	K_03010	TRUE
Transcription initiation factor TFIID subunit 1-like Protein	TC002507	Pa2284_c0_g1	0	GO_0009792	K_03022	FALSE
40S ribosomal protein S2-like Protein	TC007364	Pa3605_c0_g1	0	GO_0009792	K_03010	TRUE
40S ribosomal protein S2-like Protein	TC007364	Pa2532_c0_g1	0	GO_0009792	K_03010	TRUE
Target of rapamycin-like Protein	TC005546	Pa4032_c0_g1	0	GO_0006413	K_04714	TRUE
Target of rapamycin-like Protein	TC005546	Pa4359_c0_g2	0	GO_0006413	K_04714	TRUE
Target of rapamycin-like Protein	TC005546	Pa32945_c0_g1	0	GO_0006413	K_04714	TRUE
Target of rapamycin-like Protein	TC005546	Pa16_c0_g1	0	GO_0006413	K_04714	TRUE
Target of rapamycin-like Protein	TC005546	Pa1385_c0_g3	0	GO_0006413	K_04714	TRUE
60S ribosomal protein L27-like Protein	TC001671	Pa35863_c0_g1	0	GO_0006614	K_03010	TRUE
60S ribosomal protein L27-like Protein	TC001671	Pa34173_c0_g1	0	GO_0006614	K_03010	TRUE
lesswright	TC006191	Pa40347_c0_g1	0	GO_0044822	K_03013	FALSE
40S ribosomal protein S14-like Protein	TC011085	Pa22244_c0_g1	0	GO_0009792	K_03010	TRUE
40S ribosomal protein S14-like Protein	TC011085	Pa2491_c0_g1	0	GO_0009792	K_03010	TRUE
40S ribosomal protein S14-like Protein	TC011085	Pa38988_c0_g1	0	GO_0009792	K_03010	TRUE
Regulator of nonsense transcripts 1 homolog-like Protein	TC000192	Pa6853_c0_g9	0	GO_0000184	K_03015	TRUE
Regulator of nonsense transcripts 1 homolog-like Protein	TC000192	Pa500_c0_g1	0	GO_0000184	K_03015	TRUE
Regulator of nonsense transcripts 1 homolog-like Protein	TC000192	Pa6781_c0_g1	0	GO_0000184	K_03015	TRUE
Regulator of nonsense transcripts 1 homolog-like Protein	TC000192	Pa1135_c0_g2	0	GO_0000184	K_03015	TRUE
Regulator of nonsense transcripts 1 homolog-like Protein	TC000192	Pa32811_c0_g1	0	GO_0000184	K_03015	TRUE
60S ribosomal protein L13a-like Protein	TC013477	Pa2906_c0_g1	0	GO_0006614	K_03010	FALSE
ATP synthase subunit alpha%2C mitochondrial-like Protein	TC008728	Pa155_c0_g1	0	GO_0009792	K_04714	FALSE
ribosomal protein L32	TC006106	Pa33160_c0_g1	0	GO_0006614	K_03010	FALSE
VhaPPA1-1	TC000524	Pa35696_c0_g1	0		K_04721	FALSE
V-type proton ATPase 16 kDa proteolipid subunit-like Protein	TC004599	Pa5613_c0_g1	0		K_04721	FALSE
Ubiquitin-60S ribosomal protein L40-like Protein	TC007754	Pa7420_c0_g3	0		K_03010	FALSE
40S ribosomal protein S8-like Protein	TC014757	Pa37157_c0_g1	0	GO_0006614	K_03010	TRUE
40S ribosomal protein S8-like Protein	TC014757	Pa32906_c0_g1	0	GO_0006614	K_03010	TRUE
40S ribosomal protein S8-like Protein	TC014757	Pa33502_c0_g1	0	GO_0006614	K_03010	TRUE
Actin-5C-like Protein	TC006296	Pa219_c0_g1	0	GO_0009792	K_04714	TRUE
V-type proton ATPase 116 kDa subunit a isoform 1-like Protein	TC004949	Pa5444_c1_g1	0	GO_0009792	K_04721	TRUE
V-type proton ATPase 116 kDa subunit a isoform 1-like Protein	TC004949	Pa17930_c0_g1	0	GO_0009792	K_04721	TRUE
ATP-dependent RNA helicase DHX8-like Protein	TC011820	Pa3413_c0_g1	0	GO_0009792	K_03040	FALSE
Probable ATP-dependent RNA helicase spindle-E-like Protein	TC013528	Pa3056_c0_g2	0	GO_0009792	K_03040	FALSE
brahma	TC011073	Pa1262_c0_g1	0	GO_0005654	K_04714	TRUE
brahma	TC011073	Pa2102_c0_g1	0	GO_0005654	K_04714	TRUE
NtpA	TC008354	Pa2194_c0_g1	0	GO_0009792	K_04721	TRUE
NtpA	TC008354	Pa1072_c0_g1	0	GO_0009792	K_04721	TRUE
tubulin alpha 1-like protein	TC004522	Pa1451_c0_g1	0		K_04145	FALSE
60S ribosomal protein L15-like Protein	TC011204	Pa28551_c0_g1	0	GO_0006614	K_03010	FALSE
Rab-protein 5	TC014786	Pa35850_c0_g1	0		K_04145	FALSE
dynein heavy chain	TC008801	Pa3267_c1_g2	0	GO_0044822	K_04145	TRUE
dynein heavy chain	TC008801	Pa2241_c0_g1	0	GO_0044822	K_04145	TRUE
Succinate dehydrogenase [ubiquinone] flavoprotein subunit%2C mitochondrial-like Protein	TC006271	Pa5077_c0_g1	0	GO_0009792	K_04714	FALSE
40S ribosomal protein S13-like Protein	TC004990	Pa32181_c0_g1	0		K_03010	TRUE
40S ribosomal protein S13-like Protein	TC004990	Pa31540_c0_g1	0		K_03010	TRUE
40S ribosomal protein S13-like Protein	TC004990	Pa36168_c0_g1	0		K_03010	TRUE
40S ribosomal protein S15Aa-like Protein	TC012128	Pa36936_c0_g1	0	GO_0006614	K_03010	FALSE
40S ribosomal protein S5a-like Protein	TC003367	Pa5948_c0_g1	0	GO_0009792	K_03010	FALSE
ATP synthase subunit delta%2C mitochondrial-like Protein	TC013931	Pa2519_c0_g1	0		K_04714	FALSE
Cytochrome b-c1 complex subunit Rieske%2C mitochondrial-like Protein	TC000043	Pa34912_c0_g1	0	GO_0002181	K_04714	FALSE
26S protease regulatory subunit 4-like Protein	TC010100	Pa3039_c0_g1	0	GO_0044822	K_03050	TRUE
Probable nucleolar GTP-binding protein 1-like Protein	TC008833	Pa156_c0_g1	0	GO_0003735	K_03008	TRUE
Isoleucine--tRNA ligase%2C cytoplasmic-like Protein	TC010772	Pa1490_c0_g1	0	GO_0005654	K_00970	TRUE
Isoleucine--tRNA ligase%2C cytoplasmic-like Protein	TC010772	Pa1270_c0_g1	0	GO_0005654	K_00970	TRUE
Proteasome subunit beta type-6-like Protein	TC008665	Pa8969_c0_g1	0	GO_0005654	K_03050	FALSE
Protein suppressor of forked-like Protein	TC015727	Pa8447_c0_g2	0	GO_0003729	K_03015	FALSE
Poly(A) polymerase gamma-like Protein	TC003818	Pa5239_c0_g1	0		K_03015	FALSE
Protein croquemort-like Protein	TC015854	Pa9202_c0_g1	0		K_04145	FALSE
mitochondrial cytochrome c1	TC010331	Pa1640_c0_g1	0		K_04714	FALSE
Ran GTPase-activating protein-like Protein	TC002993	Pa2416_c0_g1	0	GO_0009792	K_03013	FALSE
Valine--tRNA ligase-like Protein	TC006857	Pa1271_c0_g1	0		K_00970	FALSE
26S proteasome non-ATPase regulatory subunit 7-like Protein	TC013318	Pa35401_c0_g1	0	GO_0005654	K_03050	FALSE
Calreticulin-like Protein	TC012278	Pa5366_c0_g1	0	GO_0003729	K_04145	TRUE
Calreticulin-like Protein	TC012278	Pa1951_c0_g1	0	GO_0003729	K_04145	TRUE
Actin-5C-like Protein	TC006296	Pa2795_c1_g1	0	GO_0009792	K_04714	TRUE
Probable nucleolar GTP-binding protein 1-like Protein	TC008833	Pa2064_c0_g1	0	GO_0003735	K_03008	TRUE
60S ribosomal protein L30-like Protein	TC001524	Pa1829_c0_g1	0	GO_0006614	K_03010	FALSE
V-type proton ATPase subunit E-like Protein	TC010367	Pa2871_c0_g1	0		K_04721	FALSE
ATP synthase subunit d%2C mitochondrial-like Protein	TC003886	Pa35890_c0_g1	0	GO_0005654	K_04714	FALSE
Pre-mRNA-processing factor 6-like Protein	TC005794	Pa250_c0_g2	0	GO_0044822	K_03040	TRUE
Pre-mRNA-processing factor 6-like Protein	TC005794	Pa14444_c0_g3	0	GO_0044822	K_03040	TRUE
Polyadenylate-binding protein 2-like Protein	TC009984	Pa283_c0_g1	0	GO_0003729	K_03015	TRUE
Polyadenylate-binding protein 2-like Protein	TC009984	Pa1746_c0_g1	0	GO_0003729	K_03015	TRUE
hypothetical protein	TC011708	Pa5734_c0_g1	0		K_03022	FALSE
Proteasome subunit alpha type-5-like Protein	TC008671	Pa35999_c0_g1	0	GO_0009792	K_03050	FALSE
DNA-directed RNA polymerase II subunit RPB1-like Protein	TC009471	Pa98_c0_g3	0	GO_0044822	K_03020	TRUE
DNA-directed RNA polymerase II subunit RPB1-like Protein	TC009471	Pa735_c0_g1	0	GO_0044822	K_03020	TRUE
40S ribosomal protein S20-like Protein	TC008667	Pa3575_c0_g1	0	GO_0006614	K_03010	TRUE
40S ribosomal protein S20-like Protein	TC008667	Pa3575_c0_g2	0	GO_0006614	K_03010	TRUE
ATP synthase subunit gamma%2C mitochondrial-like Protein	TC009010	Pa954_c0_g1	0	GO_0044822	K_04714	FALSE
40S ribosomal protein S17-like Protein	TC015910	Pa4077_c0_g1	0	GO_0009792	K_03010	TRUE
40S ribosomal protein S17-like Protein	TC015910	Pa39124_c0_g1	0	GO_0009792	K_03010	TRUE
40S ribosomal protein S17-like Protein	TC015910	Pa2396_c0_g1	0	GO_0009792	K_03010	TRUE
Serine/threonine-protein phosphatase PP2A-like Protein	TC005366	Pa2293_c0_g1	0	GO_0009792	K_03015	FALSE
40S ribosomal protein S30-like Protein	TC004892	Pa33220_c0_g1	0	GO_0006614	K_03010	TRUE
40S ribosomal protein S30-like Protein	TC004892	Pa31874_c0_g1	0	GO_0006614	K_03010	TRUE
40S ribosomal protein S30-like Protein	TC004892	Pa247_c0_g1	0	GO_0006614	K_03010	TRUE
V-type proton ATPase 16 kDa proteolipid subunit-like Protein	TC011025	Pa1648_c0_g1	0	GO_0009792	K_04721	FALSE
60S ribosomal protein L3-like Protein	TC005395	Pa18004_c2_g1	0	GO_0009792	K_03010	TRUE
60S ribosomal protein L3-like Protein	TC005395	Pa5008_c0_g1	0	GO_0009792	K_03010	TRUE
40S ribosomal protein S15-like Protein	TC001004	Pa30760_c0_g1	0	GO_0009792	K_03010	TRUE
40S ribosomal protein S15-like Protein	TC001004	Pa30779_c0_g1	0	GO_0009792	K_03010	TRUE
40S ribosomal protein S15-like Protein	TC001004	Pa30922_c0_g1	0	GO_0009792	K_03010	TRUE
Inorganic pyrophosphatase-like Protein	TC004566	Pa1087_c0_g1	0		K_00190	FALSE
NADH dehydrogenase %28ubiquinone%29 1 alpha subcomplex%2C 8	TC008644	Pa10351_c0_g2	0		K_04714	FALSE
Cell division cycle 5-like protein	TC011382	Pa4272_c0_g1	0	GO_0044822	K_03040	TRUE
Cell division cycle 5-like protein	TC011382	Pa85_c0_g1	0	GO_0044822	K_03040	TRUE
Cell division cycle 5-like protein	TC011382	Pa83_c0_g1	0	GO_0044822	K_03040	TRUE
60S acidic ribosomal protein P1-like Protein	TC010413	Pa3572_c0_g1	0	GO_0009792	K_03010	TRUE
60S acidic ribosomal protein P1-like Protein	TC010413	Pa39789_c0_g1	0	GO_0009792	K_03010	TRUE
60S acidic ribosomal protein P1-like Protein	TC010413	Pa2154_c0_g1	0	GO_0009792	K_03010	TRUE
Transcription initiation factor TFIID subunit 12-like Protein	TC007989	Pa35836_c0_g1	0		K_03022	FALSE
60S ribosomal protein L7-like Protein	TC002951	Pa39008_c0_g1	0	GO_0006614	K_03010	TRUE
60S ribosomal protein L7-like Protein	TC002951	Pa147_c1_g1	0	GO_0006614	K_03010	TRUE
60S ribosomal protein L7-like Protein	TC002951	Pa3180_c0_g1	0	GO_0006614	K_03010	TRUE
40S ribosomal protein S3-like Protein	TC008261	Pa40186_c0_g1	0	GO_0009792	K_03010	TRUE
40S ribosomal protein S3-like Protein	TC008261	Pa3549_c0_g1	0	GO_0009792	K_03010	TRUE
40S ribosomal protein S18-like Protein	TC014405	Pa24351_c0_g1	0	GO_0006614	K_03010	TRUE
40S ribosomal protein S18-like Protein	TC014405	Pa1649_c0_g1	0	GO_0006614	K_03010	TRUE
40S ribosomal protein S17-like Protein	TC015910	Pa2632_c0_g1	0	GO_0009792	K_03010	TRUE
Small nuclear ribonucleoprotein Sm D3-like Protein	TC015424	Pa2728_c0_g1	0	GO_0003729	K_03040	FALSE

### Sheet: primers
Annotation	dsRNA	Transcript ID	Primer sequence	Annealing temperature	Amplicon length	% coverage of effective dsRNA region	Tribolium ortholog	GO	KEGG	Number of transfers to other species
Regulatory particle non-ATPase 7	dsRpn7	Pa2092_c0_g1_Pa1_F_T7	GAATTGTAATACGACTCACTATAGGGAGAAGGTTCCTCCTCACTCTCCC	59.8572	369	97.11%	TC006375	GO_0005654	K_03050	5
Regulatory particle non-ATPase 7	dsRpn7	Pa2092_c0_g1_Pa1_R_T7	GAATTGTAATACGACTCACTATAGGGAGAAATGTTCACTTTGCCCGTGC	59.8572	369	97.11%	TC006375	GO_0005654	K_03050	5
poly(A) binding protein	dsPabp	Pa303_c1_g1_Pa2_F_T7	GAATTGTAATACGACTCACTATAGGGAGAAAATTTTCAACAGCCGGACCC	57.9888	324	90.00%	TC005185	GO_0005840	K_03015	4	Primers did not work
poly(A) binding protein	dsPabp	Pa303_c1_g1_Pa2_R_T7	GAATTGTAATACGACTCACTATAGGGAGATTCACCAGTTTCGTCTTGAGC	57.9888	324	90.00%	TC005185	GO_0005840	K_03015	4	Primers did not work
Proteasome beta7 subunit	dsProsB7	Pa29458_c0_g1_Pa3_F_T7	GAATTGTAATACGACTCACTATAGGGAGACCAATTCCGGGCGCTTTTTA	57.9908	358	95.47%	TC008617	GO_0005654	K_03050	4
Proteasome beta7 subunit	dsProsB7	Pa29458_c0_g1_Pa3_R_T7	GAATTGTAATACGACTCACTATAGGGAGAACATTATTCTTGTAAGCCAGCA	57.9908	358	95.47%	TC008617	GO_0005654	K_03050	4
Proteasome beta6 subunit	dsProsB6	Pa6256_c0_g1_Pa4_F_T7	GAATTGTAATACGACTCACTATAGGGAGATGCTACAGCTCCGATCCAAC	59.9653	300	83.33%	TC000069	GO_0005654	K_03050	3
Proteasome beta6 subunit	dsProsB6	Pa6256_c0_g1_Pa4_R_T7	GAATTGTAATACGACTCACTATAGGGAGAGACAACATCTGGGCACATGC	59.9653	300	83.33%	TC000069	GO_0005654	K_03050	3

### Sheet: dsRNA sequences
dsRNA name	Transcript ID	Target gene CDS	dsRNA target window	dsRNA sequence	dsRNA length
dsRpn7	Pa2092_c0_g1	ATGGCTCCAGTCCACCCTGCGGATGTTCAGGTTCCTACGTGGCACATCTTTGAAGCCAGGTTCCTCCTCACTCTCCCGGACTCTCTCGTCGATCAAGCTGAAAAGCAGGCAAAGAAAAATGAGCTACTCGAGACCATTCGGAAAGATGCGATGAGCTTCTTTTACAAGGAGACTTGTCACAAGCTGAAATGGAGCATCGATGCGGATCTGTTGAAGGAGATGGAGGAGGAGAATGCCAAGAGTCTCGAGAAGCTCAACAAGGAGATCGAGAATGCGAAAGAGCAATACGGCGATGTGGAACTGAAGGATGCGCTACTCACCAGAGCGCATCATTATTGTCGCATCGGTGATTTTACATCTGCGATCAATGCTTACGAAGAGGTGTTGAAGGAAAAGGCT…	58-426	AGGTTCCTCCTCACTCTCCCGGACTCTCTCGTCGATCAAGCTGAAAAGCAGGCAAAGAAAAATGAGCTACTCGAGACCATTCGGAAAGATGCGATGAGCTTCTTTTACAAGGAGACTTGTCACAAGCTGAAATGGAGCATCGATGCGGATCTGTTGAAGGAGATGGAGGAGGAGAATGCCAAGAGTCTCGAGAAGCTCAACAAGGAGATCGAGAATGCGAAAGAGCAATACGGCGATGTGGAACTGAAGGATGCGCTACTCACCAGAGCGCATCATTATTGTCGCATCGGTGATTTTACATCTGCGATCAATGCTTACGAAGAGGTGTTGAAGGAAAAGGCTATGGAGAGCACGGGCAAAGTGAACATT	369
dsProsB7	Pa29458_c0_g1	ATGTTCAATTCTTTGCAAAATGCACCGCCTTTGTGGCACAACGGTCCAATTCCGGGCGCTTTTTACAATTTTCCAGGAACTCAAACAATGCCGGATGTTAATCCCATAAGCCATACTCAATCTCCTGTAACTACATCGACTTCTATAGTGGCCATCACTTACGATAAAGGTGTATTAATTGCAGGGGATTTAGTCGCCTCCTATGGATCCTTGGCAAGATACAGAAATTGTCCCCGGGTCATTGAAGTTAATCCAAATATTTTATTAGGAGCTGGCGGAGATTATGCTGATTTTCAGTACATGAAAAGCTTTATTGAGCAAAAAATAATCGATGAAGACTGTTTAGATGATGGTTTAAAAATGAAACCGAAATCTTTATATTGCTGGCTTACAAGAATA…	46-403	CCAATTCCGGGCGCTTTTTACAATTTTCCAGGAACTCAAACAATGCCGGATGTTAATCCCATAAGCCATACTCAATCTCCTGTAACTACATCGACTTCTATAGTGGCCATCACTTACGATAAAGGTGTATTAATTGCAGGGGATTTAGTCGCCTCCTATGGATCCTTGGCAAGATACAGAAATTGTCCCCGGGTCATTGAAGTTAATCCAAATATTTTATTAGGAGCTGGCGGAGATTATGCTGATTTTCAGTACATGAAAAGCTTTATTGAGCAAAAAATAATCGATGAAGACTGTTTAGATGATGGTTTAAAAATGAAACCGAAATCTTTATATTGCTGGCTTACAAGAATAATGT	358
dsProsB6	Pa6256_c0_g1	ATGATGATGCAAACAGGTATGAATGCTTATTATCCTGATTATGCTACAGCTCCGATCCAACGACAAATTAACCCCTATGCAGATAATGGAGGGAGTGTTGTAGCAATAGCAGGTAACGATTTTGTAGTTGTTGGAGCTGATACTCGACTCAGTGCAGGTTTTTCAATTTACACAAGAAATCAAAATAAATTATTTCCTTTGTCAGACACAACTATATTAGGATGTGCAGGATGTTGGTGTGACACTTTAACTTTAACACGAATTCTGAAATCTCGTATGCAGATGTACCAACAGGAACATAACAAACAAATGTCTACAACCGCATGTGCCCAGATGTTGTCCACTATGTTGTATTATAAGAGATTTTTCCCATATTACATATCCAATATACTGGTTGGA…	42-341	TGCTACAGCTCCGATCCAACGACAAATTAACCCCTATGCAGATAATGGAGGGAGTGTTGTAGCAATAGCAGGTAACGATTTTGTAGTTGTTGGAGCTGATACTCGACTCAGTGCAGGTTTTTCAATTTACACAAGAAATCAAAATAAATTATTTCCTTTGTCAGACACAACTATATTAGGATGTGCAGGATGTTGGTGTGACACTTTAACTTTAACACGAATTCTGAAATCTCGTATGCAGATGTACCAACAGGAACATAACAAACAAATGTCTACAACCGCATGTGCCCAGATGTTGTC	300

### Sheet: Fig3a_survival
DPT n = 3 x 12 = 36	dsmGFP	dsRpn7	dsProsB7	dsProsB6		dsRNA	dsmGFP	dsRpn7	dsProsB7	dsProsB6
6		1				Number of rows	147	147	147	147		Table Analyzed	Survival 500 ng
6		1				# of blank rows	111	111	111	111		Title
6		1				# rows with impossible data	0	0	0	0		Logrank (Mantel-Cox) test (recommended)
6		1				# censored subjects	35	13	14	22		Chi square	33.47
7		1				# deaths/events	1	23	22	14		df	3
7		1										P value	<0.0001
7		1				Median survival	Undefined	8.5	8	Undefined		P value summary	****
7		1				Lower 95% CI		7	7			Are the survival curves sig different?	Yes
7		1				Upper 95% CI		+infinity	+infinity			Title
7		1										Logrank test for trend (recommended)
7		1										Chi square	6.923
7		1										df	1
7		1										P value	0.0085
7		1										P value summary	**
8		1										Sig. trend?	Yes
8		1										Title
8		1										Gehan-Breslow-Wilcoxon test
8		1										Chi square	32.17
9		1										df	3
9		1										P value	<0.0001
9		1										P value summary	****
9		1										Are the survival curves sig different?	Yes
11		1
11		0
11		0
11		0
11		0
11		0
11		0
11		0
11		0
11		0
11		0
11		0
11		0
11		0
5			1
5			1
6			1
6			1
6			1
6			1
6			1
6			1
6			1
7			1
7			1
7			1
7			1
7			1
7			1
7			1
8			1
8			1
8			1
8			1
9			1
9			1
11			0
11			0
11			0
11			0
11			0
11			0
11			0
11			0
11			0
11			0
11			0
11			0
11			0
11			0
6				1
6				1
6				1
7				1
7				1
7				1
7				1
8				1
8				1
8				1
11				1
11				1
11				1
11				1
11				0
11				0
11				0
11				0
11				0
11				0
11				0
11				0
11				0
11				0
11				0
11				0
11				0
11				0
11				0
11				0
11				0
11				0
11				0
11				0
11				0
11				0
11	0
11	0
11	0
11	0
11	0
11	0
11	0
11	0
11	0
11	0
11	0
11	0
11	0
11	0
11	0
11	0
11	0
11	0
11	0
11	0
11	0
11	0
11	0
11	0
11	0
11	0
11	0
11	0
11	0
11	0
11	0
11	0
11	0
11	0
11	0
5	1

### Sheet: Fig3b_feeding
	dsmGFP										dsRpn7										dsProsB7										dsProsB6
3 DPT	21.6098	24.6858	15.5028	25.9488	19.5208	29.4148	16.9948	25.5808	23.5378	25.7648	11.0298	14.5968	12.8818	13.3968	7.7038	16.7228	5.4058	16.6888	9.8298	18.3688	19.3848	16.7138	16.8918	21.6548	17.9898	21.4028	20.7798	25.5418	21.5358	22.5008	11.1728	23.1708	14.8618	25.9468	17.0898	17.6738	19.9748	23.0428	20.1398	20.4498
4 DPT	24.3968	25.3318	20.7578	27.6428	25.4138	18.3968	29.2658	22.0528	28.5448	24.2828	16.7868	17.7048	17.0468	17.2718	10.8828	16.9948	11.6448	15.9558	15.5578	16.3888	17.1878	12.1878	19.2498	21.0468	22.5778	19.4058	21.1718	21.4218	13.8748	19.9378	16.2718	15.2778	14.3228	25.6288	22.0918	21.2788	17.1748	21.4338	22.3888	20.5178
5 DPT	28.7088	25.5648	32.5328	27.0578	30.0438	26.9898	32.1478	22.6008	30.7338	29.2518	11.3908	17.0668	16.2218	14.8898	15.2798	23.6528	19.7968	23.5008	20.6848	19.7968	17.9808	15.3728	18.8858	24.1488	22.4938	23.7428	22.7588	23.7738	22.6338	24.0548	23.5268	24.2178	18.4158	20.4778	22.5758	24.3168	25.0698	21.1318	19.5888	24.7988
Within each row, compare columns (simple effects within rows)
Number of families	3
Number of comparisons per family	3
Alpha	0.05
Title
Dunnett's multiple comparisons test	Mean diff.	95.00% CI of diff.	Below threshold?	Summary	Adjusted P Value
3 DPT
dsmGFP vs. dsRpn7	10.2	6.48 to 13.9	Yes	***	<.001
dsmGFP vs. dsProsB7	2.42	-1.30 to 6.13	No	ns	0.285
dsmGFP vs. dsProsB6	3.5	-0.209 to 7.22	No	ns	0.069
4 DPT
dsmGFP vs. dsRpn7	8.99	5.27 to 12.7	Yes	***	<.001
dsmGFP vs. dsProsB7	5.8	2.09 to 9.52	Yes	***	<.001
dsmGFP vs. dsProsB6	4.97	1.26 to 8.68	Yes	**	0.005
5 DPT
dsmGFP vs. dsRpn7	10.3	6.62 to 14.0	Yes	***	<.001
dsmGFP vs. dsProsB7	6.98	3.27 to 10.7	Yes	***	<.001
dsmGFP vs. dsProsB6	6.15	2.44 to 9.86	Yes	***	<.001
Test details	Mean 1	Mean 2	Mean diff.	SE of diff.	N1	N2	q	DF
3 DPT
dsmGFP vs. dsRpn7	22.9	12.7	10.2	1.56	10	10	6.54	108
dsmGFP vs. dsProsB7	22.9	20.4	2.42	1.56	10	10	1.55	108
dsmGFP vs. dsProsB6	22.9	19.4	3.5	1.56	10	10	2.25	108
4 DPT
dsmGFP vs. dsRpn7	24.6	15.6	8.99	1.56	10	10	5.77	108
dsmGFP vs. dsProsB7	24.6	18.8	5.8	1.56	10	10	3.72	108
dsmGFP vs. dsProsB6	24.6	19.6	4.97	1.56	10	10	3.19	108
5 DPT
dsmGFP vs. dsRpn7	28.6	18.2	10.3	1.56	10	10	6.63	108
dsmGFP vs. dsProsB7	28.6	21.6	6.98	1.56	10	10	4.48	108
dsmGFP vs. dsProsB6	28.6	22.4	6.15	1.56	10	10	3.95	108
